# Egg hatching success is significantly influenced by the time of thermal stress in multiple hard tick species

**DOI:** 10.1101/2022.12.13.518051

**Authors:** Oluwaseun M. Ajayi, Kennan J. Oyen, Benjamin Davies, Geoffrey Finch, Benjamin D. Piller, Alison A. Harmeyer, Katherine Wendeln, Carlie Perretta, Andrew J. Rosendale, Joshua B. Benoit

**Affiliations:** Department of Biological Sciences, University of Cincinnati, Cincinnati, OH, 45221, USA; Animal Diseases Research Unit, USDA-ARS, 3003 ADBF, Pullman, Washington, United States of America; Biology Department, Mount St. Joseph University, Cincinnati, OH, 45233, USA

**Keywords:** Thermal exposure, egg viability, ixodid ticks, embryo development, climate change

## Abstract

Ticks are blood-feeding arthropods responsible for the transmission of disease-causing pathogens to a wide range of vertebrate hosts, including livestock and humans. Tick-borne diseases have been implicated in significant economic losses to livestock production, and this threat will increase as these obligate parasites widen their geographical ranges. Just like in other ectotherms, thermal stress due to changing global temperatures has been shown to influence tick survival and distribution. However, studies on the influence of extreme temperatures in ticks have focused on advanced, mobile stages, ignoring stages that are immobile and cannot move to more favorable microhabitats. In this study, low- and high-temperature regimens were assessed in relation to egg viability for hard tick species - *Amblyomma maculatum* (Gulf Coast tick), *Ixodes scapularis* (black-legged tick), *Dermacentor variabilis* (American dog tick), and *Rhipicephalus sanguineus* (Brown dog tick). Tick eggs exposed early in development were significantly more susceptible to thermal stress when compared with those exposed later in development. In our tested models, treatment was more important for egg hatching than species differences. Lastly, there was evidence of extreme thermal exposure significantly altering the hatching times of tick eggs for specific treatments. These results provide insights into the critical period for tick egg viability and potential tick control strategies as the globe continues to experience climate change.
