## Supplementary material for "Egg hatching success is significantly influenced by the time of thermal stress in multiple hard tick species": Table S1

	sp	trt	dev.stage	proportion.mean	sd.prop
1	dv	ac2h15	early	NA	NA
2	dv	ac2h15	late	NA	NA
3	dv	ac2h17.5	early	0.42	0.103279555898864
4	dv	ac2h17.5	late	0.83	0.188856206322871
5	dv	ac2h20	early	0.2	0.163299316185545
6	dv	ac2h20	late	0.71	0.166332999331662
7	dv	ac2h22.5	early	0.03	0.0948683298050514
8	dv	ac2h22.5	late	0.42	0.13984117975602
9	dv	ac2h25	early	0	0
10	dv	ac2h25	late	0.01	0.0316227766016838
11	dv	ac2h27.5	early	0	0
12	dv	ac2h27.5	late	0	0
13	dv	ac7d15	early	NA	NA
14	dv	ac7d15	late	NA	NA
15	dv	ac7d17.5	early	0.07	0.0674948557710553
16	dv	ac7d17.5	late	0.65	0.190029237516523
17	dv	ac7d20	early	0.06	0.0843274042711568
18	dv	ac7d20	late	0.47	0.149443411809733
19	dv	ac7d22.5	early	0	0
20	dv	ac7d22.5	late	0.42	0.13984117975602
21	dv	ac7d25	early	0	0
22	dv	ac7d25	late	0.01	0.0316227766016838
23	dv	ac7d27.5	early	0	0
24	dv	ac7d27.5	late	0	0
25	dv	ci12.5	early	NA	NA
26	dv	ci12.5	late	NA	NA
27	dv	ci15	early	0.23	0.194650684275419
28	dv	ci15	late	0.77	0.125166555703457
29	dv	ci17.5	early	0.18	0.103279555898864
30	dv	ci17.5	late	0.77	0.200277585143997
31	dv	ci20	early	0.01	0.0316227766016838
32	dv	ci20	late	0.74	0.217050941281329
33	dv	ci22.5	early	0	0
34	dv	ci22.5	late	0.5	0.305505046330389
35	dv	ci25	early	0	0
36	dv	ci25	late	0.2	0.2
37	dv	ci27.5	early	0	0
38	dv	ci27.5	late	0.07	0.221359436211787
39	dv	control	early	0.64	0.201108041719978
40	dv	control	late	0.81	0.196920739836559
41	dv	hs42	early	0.12	0.161932770686548
42	dv	hs42	late	0.75	0.212132034355964
43	dv	hs43	early	0.11	0.185292561462497
44	dv	hs43	late	0.57	0.176698110409314
45	dv	hs44	early	0.02	0.0421637021355784
46	dv	hs44	late	0.46	0.313404247294484
47	dv	hs45	early	0	0
48	dv	hs45	late	0.11	0.172884033065199
49	dv	if10	early	0.27	0.188856206322871
50	dv	if10	late	0.31	0.179195734076208
51	dv	if15	early	0.25	0.227303028283098
52	dv	if15	late	0.4	0.262466929133727
53	dv	if20	early	0.22	0.269979423084221
54	dv	if20	late	0.4	0.23094010767585
55	dv	if5	early	0.24	0.263312235441753
56	dv	if5	late	0.3	0.188561808316413
57	dv	ltc2	early	0.13	0.125166555703457
58	dv	ltc2	late	0.35	0.236877840059198
59	dv	ltc4	early	0	0
60	dv	ltc4	late	0	0
61	dv	ltc6	early	0	0
62	dv	ltc6	late	0	0
63	dv	ltc8	early	0	0
64	dv	ltc8	late	0	0
65	dv	ltcy2	early	0.28	0.220100986922922
66	dv	ltcy2	late	0.55	0.190029237516523
67	dv	ltcy4	early	0.02	0.0421637021355784
68	dv	ltcy4	late	0.26	0.164654520469713
69	dv	ltcy6	early	0.01	0.0316227766016838
70	dv	ltcy6	late	0.16	0.195505043981536
71	dv	ltcy8	early	0	0
72	dv	ltcy8	late	0.08	0.131656117720877
73	rs	ac2h15	early	0.56	0.295145914949049
74	rs	ac2h15	late	0.45	0.259272486435067
75	rs	ac2h17.5	early	0.12	0.103279555898864
76	rs	ac2h17.5	late	0.56	0.241292814278051
77	rs	ac2h20	early	0	0
78	rs	ac2h20	late	0.48	0.225092573548455
79	rs	ac2h22.5	early	NA	NA
80	rs	ac2h22.5	late	NA	NA
81	rs	ac2h25	early	NA	NA
82	rs	ac2h25	late	NA	NA
83	rs	ac2h27.5	early	NA	NA
84	rs	ac2h27.5	late	NA	NA
85	rs	ac7d15	early	0.04	0.0966091783079296
86	rs	ac7d15	late	0.31	0.213177026070926
87	rs	ac7d17.5	early	0.19	0.223358207570013
88	rs	ac7d17.5	late	0.19	0.152388392675499
89	rs	ac7d20	early	0.03	0.0483045891539648
90	rs	ac7d20	late	0.19	0.191195071996
91	rs	ac7d22.5	early	NA	NA
92	rs	ac7d22.5	late	NA	NA
93	rs	ac7d25	early	NA	NA
94	rs	ac7d25	late	NA	NA
95	rs	ac7d27.5	early	NA	NA
96	rs	ac7d27.5	late	NA	NA
97	rs	ci12.5	early	0.98	0.0421637021355784
98	rs	ci12.5	late	0.79	0.172884033065199
99	rs	ci15	early	0.71	0.191195071996
100	rs	ci15	late	0.76	0.201108041719978
101	rs	ci17.5	early	0.34	0.189736659610103
102	rs	ci17.5	late	0.78	0.175119007154183
103	rs	ci20	early	0.03	0.0674948557710553
104	rs	ci20	late	0.46	0.27968235951204
105	rs	ci22.5	early	NA	NA
106	rs	ci22.5	late	NA	NA
107	rs	ci25	early	NA	NA
108	rs	ci25	late	NA	NA
109	rs	ci27.5	early	NA	NA
110	rs	ci27.5	late	NA	NA
111	rs	control	early	0.91	0.119721899973786
112	rs	control	late	0.97	0.0483045891539648
113	rs	hs42	early	0.53	0.290784379834192
114	rs	hs42	late	0.87	0.115950180872841
115	rs	hs43	early	0.39	0.207899548393502
116	rs	hs43	late	0.89	0.119721899973786
117	rs	hs44	early	0.15	0.135400640077266
118	rs	hs44	late	0.9	0.182574185835055
119	rs	hs45	early	0.01	0.0316227766016838
120	rs	hs45	late	0.88	0.161932770686548
121	rs	if10	early	0.53	0.211081869319834
122	rs	if10	late	0.36	0.287518115371304
123	rs	if15	early	0.26	0.171269767715535
124	rs	if15	late	0.35	0.337474278855276
125	rs	if20	early	0.09	0.128668393770792
126	rs	if20	late	0.33	0.216281709300111
127	rs	if5	early	0.47	0.249666444147653
128	rs	if5	late	0.4	0.188561808316413
129	rs	ltc2	early	0	0
130	rs	ltc2	late	0	0
131	rs	ltc4	early	0	0
132	rs	ltc4	late	0	0
133	rs	ltc6	early	0.01	0.0316227766016838
134	rs	ltc6	late	0	0
135	rs	ltc8	early	0	0
136	rs	ltc8	late	0	0
137	rs	ltcy2	early	0	0
138	rs	ltcy2	late	0	0
139	rs	ltcy4	early	0	0
140	rs	ltcy4	late	0	0
141	rs	ltcy6	early	0	0
142	rs	ltcy6	late	0	0
143	rs	ltcy8	early	0	0
144	rs	ltcy8	late	0	0
145	am	ac2h15	early	NA	NA
146	am	ac2h15	late	NA	NA
147	am	ac2h17.5	early	0.42	0.269979423084221
148	am	ac2h17.5	late	0.73	0.383115880351856
149	am	ac2h20	early	0.14	0.150554530541816
150	am	ac2h20	late	0.44	0.422163738639668
151	am	ac2h22.5	early	0	0
152	am	ac2h22.5	late	0.49	0.458136321294098
153	am	ac2h25	early	NA	NA
154	am	ac2h25	late	NA	NA
155	am	ac2h27.5	early	NA	NA
156	am	ac2h27.5	late	NA	NA
157	am	ac7d15	early	NA	NA
158	am	ac7d15	late	NA	NA
159	am	ac7d17.5	early	0.01	0.0316227766016838
160	am	ac7d17.5	late	0.48	0.225092573548455
161	am	ac7d20	early	0	0
162	am	ac7d20	late	0.22	0.168654808542314
163	am	ac7d22.5	early	0	0
164	am	ac7d22.5	late	0.02	0.0421637021355784
165	am	ac7d25	early	NA	NA
166	am	ac7d25	late	NA	NA
167	am	ac7d27.5	early	NA	NA
168	am	ac7d27.5	late	NA	NA
169	am	ci12.5	early	NA	NA
170	am	ci12.5	late	NA	NA
171	am	ci15	early	0.23	0.188856206322871
172	am	ci15	late	0.59	0.372528895225294
173	am	ci17.5	early	0.39	0.228278582243519
174	am	ci17.5	late	0.49	0.321282153600573
175	am	ci20	early	0.01	0.0316227766016838
176	am	ci20	late	0.25	0.20138409955991
177	am	ci22.5	early	0	0
178	am	ci22.5	late	0.09	0.119721899973786
179	am	ci25	early	NA	NA
180	am	ci25	late	NA	NA
181	am	ci27.5	early	NA	NA
182	am	ci27.5	late	NA	NA
183	am	control	early	0.8	0.221108319357027
184	am	control	late	0.78	0.181352940116473
185	am	hs42	early	0.09	0.144913767461894
186	am	hs42	late	0.92	0.103279555898864
187	am	hs43	early	0.02	0.0421637021355784
188	am	hs43	late	0.77	0.211081869319834
189	am	hs44	early	0	0
190	am	hs44	late	0.51	0.246981780704569
191	am	hs45	early	0	0
192	am	hs45	late	0.08	0.113529242439509
193	am	if10	early	0.07	0.105934990547138
194	am	if10	late	0.13	0.141813649241218
195	am	if15	early	0.08	0.0918936583472681
196	am	if15	late	0.07	0.0823272602348565
197	am	if20	early	0.11	0.0737864787372622
198	am	if20	late	0	0
199	am	if5	early	0.08	0.103279555898864
200	am	if5	late	0.02	0.0421637021355784
201	am	ltc2	early	0	0
202	am	ltc2	late	0	0
203	am	ltc4	early	0	0
204	am	ltc4	late	0.02	0.0632455532033676
205	am	ltc6	early	0	0
206	am	ltc6	late	0	0
207	am	ltc8	early	0	0
208	am	ltc8	late	0.07	0.133749350984926
209	am	ltcy2	early	0.02	0.0632455532033676
210	am	ltcy2	late	0	0
211	am	ltcy4	early	0	0
212	am	ltcy4	late	0	0
213	am	ltcy6	early	0	0
214	am	ltcy6	late	0	0
215	am	ltcy8	early	0	0
216	am	ltcy8	late	0.02	0.0632455532033676
217	is	ac2h15	early	0.67	0.149443411809733
218	is	ac2h15	late	0.65	0.291547594742265
219	is	ac2h17.5	early	0.74	0.107496769977314
220	is	ac2h17.5	late	0.57	0.226323269290239
221	is	ac2h20	early	0.18	0.181352940116473
222	is	ac2h20	late	0.33	0.188856206322871
223	is	ac2h22.5	early	NA	NA
224	is	ac2h22.5	late	NA	NA
225	is	ac2h25	early	NA	NA
226	is	ac2h25	late	NA	NA
227	is	ac2h27.5	early	NA	NA
228	is	ac2h27.5	late	NA	NA
229	is	ac7d15	early	0.53	0.298328677803526
230	is	ac7d15	late	0.78	0.248551358430763
231	is	ac7d17.5	early	0.65	0.313581462037113
232	is	ac7d17.5	late	0.62	0.187379590967403
233	is	ac7d20	early	0.4	0.163299316185545
234	is	ac7d20	late	0.56	0.298886823619465
235	is	ac7d22.5	early	NA	NA
236	is	ac7d22.5	late	NA	NA
237	is	ac7d25	early	NA	NA
238	is	ac7d25	late	NA	NA
239	is	ac7d27.5	early	NA	NA
240	is	ac7d27.5	late	NA	NA
241	is	ci12.5	early	0.89	0.191195071996
242	is	ci12.5	late	0.74	0.259058123036339
243	is	ci15	early	0.74	0.263312235441753
244	is	ci15	late	0.61	0.179195734076208
245	is	ci17.5	early	0.84	0.134989711542111
246	is	ci17.5	late	0.63	0.235937844922485
247	is	ci20	early	0.36	0.164654520469713
248	is	ci20	late	0.33	0.141813649241218
249	is	ci22.5	early	NA	NA
250	is	ci22.5	late	NA	NA
251	is	ci25	early	NA	NA
252	is	ci25	late	NA	NA
253	is	ci27.5	early	NA	NA
254	is	ci27.5	late	NA	NA
255	is	control	early	0.7	0.249443825784929
256	is	control	late	0.77	0.163639169448448
257	is	hs42	early	0	0
258	is	hs42	late	0.3	0.216024689946929
259	is	hs43	early	0	0
260	is	hs43	late	0	0
261	is	hs44	early	0	0
262	is	hs44	late	0	0
263	is	hs45	early	0	0
264	is	hs45	late	0	0
265	is	if10	early	0.5	0.210818510677892
266	is	if10	late	0.33	0.249666444147653
267	is	if15	early	0.33	0.231180545125329
268	is	if15	late	0.27	0.200277585143997
269	is	if20	early	0.19	0.196920739836559
270	is	if20	late	0.19	0.0737864787372622
271	is	if5	early	0.34	0.320416395751944
272	is	if5	late	0.43	0.249666444147653
273	is	ltc2	early	0.32	0.214993539954628
274	is	ltc2	late	0.37	0.200277585143997
275	is	ltc4	early	0.03	0.0674948557710553
276	is	ltc4	late	0.26	0.201108041719978
277	is	ltc6	early	0.01	0.0316227766016838
278	is	ltc6	late	0	0
279	is	ltc8	early	0	0
280	is	ltc8	late	0	0
281	is	ltcy2	early	0.42	0.244040069569642
282	is	ltcy2	late	0.39	0.328125992061992
283	is	ltcy4	early	0.07	0.105934990547138
284	is	ltcy4	late	0.3	0.312694383988229
285	is	ltcy6	early	0.07	0.115950180872841
286	is	ltcy6	late	0.2	0.32659863237109
287	is	ltcy8	early	0.06	0.0699205898780101
288	is	ltcy8	late	0.18	0.257336787541584
