## Supplementary material for "Egg hatching success is significantly influenced by the time of thermal stress in multiple hard tick species": Table S2

Table 1: Raw values of the time to hatch for all species, treatments, and development stages. Means are the average hatch times for 10 vials with 10 eggs per vial.
Specie	Treatment	Development Stage	Mean time to hatch	SD
am	ac2h17.5	early	4.2	2.699794231
am	ac2h17.5	late	7.3	3.831158804
am	ac2h20	early	1.4	1.505545305
am	ac2h20	late	4.4	4.221637386
am	ac2h22.5	early	0	0
am	ac2h22.5	late	4.9	4.581363213
am	ac7d17.5	early	0.1	0.316227766
am	ac7d17.5	late	4.8	2.250925735
am	ac7d20	early	0	0
am	ac7d20	late	2.2	1.686548085
am	ac7d22.5	early	0	0
am	ac7d22.5	late	0.2	0.421637021
am	ci15	early	2.3	1.888562063
am	ci15	late	5.9	3.725288952
am	ci17.5	early	3.9	2.282785822
am	ci17.5	late	4.9	3.212821536
am	ci20	early	0.1	0.316227766
am	ci20	late	2.5	2.013840996
am	ci22.5	early	0	0
am	ci22.5	late	0.9	1.197219
am	control	early	8	2.211083194
am	control	late	7.8	1.813529401
am	hs42	early	0.9	1.449137675
am	hs42	late	9.2	1.032795559
am	hs43	early	0.2	0.421637021
am	hs43	late	7.7	2.110818693
am	hs44	early	0	0
am	hs44	late	5.1	2.469817807
am	hs45	early	0	0
am	hs45	late	0.8	1.135292424
am	if10	early	0.7	1.059349905
am	if10	late	1.3	1.418136492
am	if15	early	0.8	0.918936583
am	if15	late	0.7	0.823272602
am	if20	early	1.1	0.737864787
am	if20	late	0	0
am	if5	early	0.8	1.032795559
am	if5	late	0.2	0.421637021
am	ltc2	early	0	0
am	ltc2	late	0	0
am	ltc4	early	0	0
am	ltc4	late	0.2	0.632455532
am	ltc6	early	0	0
am	ltc6	late	0	0
am	ltc8	early	0	0
am	ltc8	late	0.7	1.33749351
am	ltcy2	early	0.2	0.632455532
am	ltcy2	late	0	0
am	ltcy4	early	0	0
am	ltcy4	late	0	0
am	ltcy6	early	0	0
am	ltcy6	late	0	0
am	ltcy8	early	0	0
am	ltcy8	late	0.2	0.632455532
dv	ac2h17.5	early	4.2	1.032795559
dv	ac2h17.5	late	8.3	1.888562063
dv	ac2h20	early	2	1.632993162
dv	ac2h20	late	7.1	1.663329993
dv	ac2h22.5	early	0.3	0.948683298
dv	ac2h22.5	late	4.2	1.398411798
dv	ac2h25	early	0	0
dv	ac2h25	late	0.1	0.316227766
dv	ac2h27.5	early	0	0
dv	ac2h27.5	late	0	0
dv	ac7d17.5	early	0.7	0.674948558
dv	ac7d17.5	late	6.5	1.900292375
dv	ac7d20	early	0.6	0.843274043
dv	ac7d20	late	4.7	1.494434118
dv	ac7d22.5	early	0	0
dv	ac7d22.5	late	4.2	1.398411798
dv	ac7d25	early	0	0
dv	ac7d25	late	0.1	0.316227766
dv	ac7d27.5	early	0	0
dv	ac7d27.5	late	0	0
dv	ci15	early	2.3	1.946506843
dv	ci15	late	7.7	1.251665557
dv	ci17.5	early	1.8	1.032795559
dv	ci17.5	late	7.7	2.002775851
dv	ci20	early	0.1	0.316227766
dv	ci20	late	7.4	2.170509413
dv	ci22.5	early	0	0
dv	ci22.5	late	5	3.055050463
dv	ci25	early	0	0
dv	ci25	late	2	2
dv	ci27.5	early	0	0
dv	ci27.5	late	0.7	2.213594362
dv	control	early	6.4	2.011080417
dv	control	late	8.1	1.969207398
dv	hs42	early	1.2	1.619327707
dv	hs42	late	7.5	2.121320344
dv	hs43	early	1.1	1.852925615
dv	hs43	late	5.7	1.766981104
dv	hs44	early	0.2	0.421637021
dv	hs44	late	4.6	3.134042473
dv	hs45	early	0	0
dv	hs45	late	1.1	1.728840331
dv	if10	early	2.7	1.888562063
dv	if10	late	3.1	1.791957341
dv	if15	early	2.5	2.273030283
dv	if15	late	4	2.624669291
dv	if20	early	2.2	2.699794231
dv	if20	late	4	2.309401077
dv	if5	early	2.4	2.633122354
dv	if5	late	3	1.885618083
dv	ltc2	early	1.3	1.251665557
dv	ltc2	late	3.5	2.368778401
dv	ltc4	early	0	0
dv	ltc4	late	0	0
dv	ltc6	early	0	0
dv	ltc6	late	0	0
dv	ltc8	early	0	0
dv	ltc8	late	0	0
dv	ltcy2	early	2.8	2.201009869
dv	ltcy2	late	5.5	1.900292375
dv	ltcy4	early	0.2	0.421637021
dv	ltcy4	late	2.6	1.646545205
dv	ltcy6	early	0.1	0.316227766
dv	ltcy6	late	1.6	1.95505044
dv	ltcy8	early	0	0
dv	ltcy8	late	0.8	1.316561177
is	ac2h15	early	6.7	1.494434118
is	ac2h15	late	6.5	2.915475947
is	ac2h17.5	early	7.4	1.0749677
is	ac2h17.5	late	5.7	2.263232693
is	ac2h20	early	1.8	1.813529401
is	ac2h20	late	3.3	1.888562063
is	ac7d15	early	5.3	2.983286778
is	ac7d15	late	7.8	2.485513584
is	ac7d17.5	early	6.5	3.13581462
is	ac7d17.5	late	6.2	1.87379591
is	ac7d20	early	4	1.632993162
is	ac7d20	late	5.6	2.988868236
is	ci12.5	early	8.9	1.91195072
is	ci12.5	late	7.4	2.59058123
is	ci15	early	7.4	2.633122354
is	ci15	late	6.1	1.791957341
is	ci17.5	early	8.4	1.349897115
is	ci17.5	late	6.3	2.359378449
is	ci20	early	3.6	1.646545205
is	ci20	late	3.3	1.418136492
is	control	early	7	2.494438258
is	control	late	7.7	1.636391694
is	hs42	early	0	0
is	hs42	late	3	2.160246899
is	hs43	early	0	0
is	hs43	late	0	0
is	hs44	early	0	0
is	hs44	late	0	0
is	hs45	early	0	0
is	hs45	late	0	0
is	if10	early	5	2.108185107
is	if10	late	3.3	2.496664441
is	if15	early	3.3	2.311805451
is	if15	late	2.7	2.002775851
is	if20	early	1.9	1.969207398
is	if20	late	1.9	0.737864787
is	if5	early	3.4	3.204163958
is	if5	late	4.3	2.496664441
is	ltc2	early	3.2	2.1499354
is	ltc2	late	3.7	2.002775851
is	ltc4	early	0.3	0.674948558
is	ltc4	late	2.6	2.011080417
is	ltc6	early	0.1	0.316227766
is	ltc6	late	0	0
is	ltc8	early	0	0
is	ltc8	late	0	0
is	ltcy2	early	4.2	2.440400696
is	ltcy2	late	3.9	3.281259921
is	ltcy4	early	0.7	1.059349905
is	ltcy4	late	3	3.12694384
is	ltcy6	early	0.7	1.159501809
is	ltcy6	late	2	3.265986324
is	ltcy8	early	0.6	0.699205899
is	ltcy8	late	1.8	2.573367875
rs	ac2h15	early	6.222222222	2.333333333
rs	ac2h15	late	4.5	2.592724864
rs	ac2h17.5	early	1.2	1.032795559
rs	ac2h17.5	late	5.6	2.412928143
rs	ac2h20	early	0	0
rs	ac2h20	late	4.8	2.250925735
rs	ac7d15	early	0.4	0.966091783
rs	ac7d15	late	3.1	2.131770261
rs	ac7d17.5	early	1.9	2.233582076
rs	ac7d17.5	late	1.9	1.523883927
rs	ac7d20	early	0.3	0.483045892
rs	ac7d20	late	1.9	1.91195072
rs	ci12.5	early	9.8	0.421637021
rs	ci12.5	late	7.9	1.728840331
rs	ci15	early	7.1	1.91195072
rs	ci15	late	7.6	2.011080417
rs	ci17.5	early	3.4	1.897366596
rs	ci17.5	late	7.8	1.751190072
rs	ci20	early	0.3	0.674948558
rs	ci20	late	4.6	2.796823595
rs	control	early	9.1	1.197219
rs	control	late	9.7	0.483045892
rs	hs42	early	5.3	2.907843798
rs	hs42	late	8.7	1.159501809
rs	hs43	early	3.9	2.078995484
rs	hs43	late	8.9	1.197219
rs	hs44	early	1.5	1.354006401
rs	hs44	late	9	1.825741858
rs	hs45	early	0.1	0.316227766
rs	hs45	late	8.8	1.619327707
rs	if10	early	5.3	2.110818693
rs	if10	late	3.6	2.875181154
rs	if15	early	2.6	1.712697677
rs	if15	late	3.5	3.374742789
rs	if20	early	0.9	1.286683938
rs	if20	late	3.3	2.162817093
rs	if5	early	4.7	2.496664441
rs	if5	late	4	1.885618083
rs	ltc2	early	0	0
rs	ltc2	late	0	0
rs	ltc4	early	0	0
rs	ltc4	late	0	0
rs	ltc6	early	0.1	0.316227766
rs	ltc6	late	0	0
rs	ltc8	early	0	0
rs	ltc8	late	0	0
rs	ltcy2	early	0	0
rs	ltcy2	late	0	0
rs	ltcy4	early	0	0
rs	ltcy4	late	0	0
rs	ltcy6	early	0	0
rs	ltcy6	late	0	0
rs	ltcy8	early	0	0
rs	ltcy8	late	0	0
